# Psi represses EGFR signalling in the neural stem cell niche to inhibit neuroblast proliferation in the *Drosophila* brain

**DOI:** 10.64898/2026.04.01.715755

**Authors:** Damien Muckle, Brooke Kinsela, Tanya Javaid, Nan-hee Kim, Naomi Mitchell, Teresa Bonello, Leonie M. Quinn, Olga Zaytseva

## Abstract

In mammals, neural stem cells (NSCs) generate the neurons and glia essential to brain development, while defective NSCs drive brain cancer (glioma). NSC fate is not only controlled cell intrinsically, but also relies on signalling from the cellular microenvironment, or stem cell niche. Defective communication between NSCs and their niche can, therefore, drive stem cell renewal over differentiation to promote glioma. Here, we demonstrate that the orthologue of glioma-driver mutation FUBP1, *Drosophila* Psi, is essential in the cortex glia, the NSC niche, for preventing NSC overproliferation. We further demonstrate that Psi controls NSC fate through direct transcriptional repression of EGFR ligands, spitz (spi) and gurken (grk); with spi required cell intrinsically to enable proliferative growth of cortex glia, while grk functions cell extrinsically to control NSC fate. These observations highlight the complexity of EGFR function in modulating communication between NSCs and their niche. Our findings demonstrate the importance of understanding the nuances of intrinsic and extrinsic control of NSC fate, mechanisms of cell-cell communication critical to animal development that will provide insight into FUBP1/EGFR-driven glioma.
