## Supplementary material for "Psi represses EGFR signalling in the neural stem cell niche to inhibit neuroblast proliferation in the *Drosophila* brain": Data S4

### Sheet: Cortex glia Psi direct targets
	gene_name	log2FoldChange
FBgn0040532	CG8369	-1.51607
FBgn0036474	Or71a	-1.28893
FBgn0033742	Nepl10	-1.17613
FBgn0015766	Msr-110	-1.12455
FBgn0022355	Tsf1	-1.11858
FBgn0052521	CG32521	-1.06201
FBgn0261584	CG42694	-1.02983
FBgn0050424	CG30424	-0.99536
FBgn0036116	CG7888	-0.93539
FBgn0065098	RNaseMRP:RNA	-0.890854
FBgn0029722	CG7024	-0.742947
FBgn0085295	CG34266	-0.738115
FBgn0031688	Cyp28d2	-0.737324
FBgn0030160	CG9691	-0.70237
FBgn0036876	CG9451	-0.696775
FBgn0032889	CG9331	-0.692113
FBgn0028509	CenG1A	-0.659689
FBgn0259936	Uhg3	-0.638756
FBgn0005561	sv	-0.626192
FBgn0259243	Pka-R1	-0.611952
FBgn0266624	asRNA:CR45131	-0.593776
FBgn0031566	CG2818	-0.573417
FBgn0029723	Proc-R	-0.570048
FBgn0038337	CG6125	-0.569805
FBgn0023479	teq	-0.559704
FBgn0030884	CG6847	-0.545295
FBgn0011206	bol	-0.544008
FBgn0001234	lncRNA:Hsromega	-0.539727
FBgn0028645	beat-Ib	-0.517349
FBgn0051955	CG31955	-0.510984
FBgn0063497	GstE3	-0.50483
FBgn0262870	axo	-0.503032
FBgn0023001	melt	-0.500088
FBgn0014870	Psi	-0.467414
FBgn0025111	Ant2	-0.46666
FBgn0035160	hng3	-0.463671
FBgn0013303	Nca	-0.461492
FBgn0033054	CG14591	-0.453381
FBgn0034756	Cyp6d2	-0.453298
FBgn0083027	snoRNA:Psi18S-531	-0.452317
FBgn0261610	CG42699	-0.444252
FBgn0036146	nkt	-0.437551
FBgn0019660	lncRNA:roX2	-0.431736
FBgn0033196	CG1358	-0.430919
FBgn0287597	CG46466	-0.422645
FBgn0023534	CG17778	-0.421701
FBgn0040153	l(1)G0469	-0.410319
FBgn0035171	CG12502	-0.402609
FBgn0027491	Cdk5alpha	-0.397801
FBgn0036926	CG7646	-0.394386
FBgn0085261	CG34232	-0.389296
FBgn0031245	CG3625	-0.388462
FBgn0034389	Mctp	-0.38432
FBgn0063449	Uhg2	-0.379564
FBgn0029710	CG3568	-0.377584
FBgn0052095	CG32095	-0.361994
FBgn0003162	Pu	-0.360291
FBgn0036560	CG5895	-0.357267
FBgn0036212	CG11597	-0.354536
FBgn0037754	CG8500	-0.348218
FBgn0039678	Obp99a	-0.336913
FBgn0267385	PyK	-0.336846
FBgn0001235	hth	-0.32759
FBgn0038532	CG14322	-0.326745
FBgn0259221	ATP8A	-0.320431
FBgn0036211	CG5946	-0.317607
FBgn0032034	Rcd4	-0.317148
FBgn0266579	tau	-0.316892
FBgn0261955	kdn	-0.315401
FBgn0035720	CG10077	-0.309397
FBgn0026149	BCL7-like	-0.307266
FBgn0023531	CG32809	-0.307083
FBgn0031453	Bacc	-0.304979
FBgn0265605	Ric	-0.302349
FBgn0003748	Treh	-0.30107
FBgn0024811	Crk	-0.300218
FBgn0010520	Bka	-0.29625
FBgn0284435	tyn	-0.293273
FBgn0265413	CG44325	-0.293175
FBgn0037468	CG1943	-0.286769
FBgn0040020	MED21	-0.286452
FBgn0004573	5-HT7	-0.284225
FBgn0031762	CG9098	-0.277276
FBgn0030520	Pdcd4	-0.27088
FBgn0037794	CG6254	-0.270132
FBgn0044020	Roc2	-0.2689
FBgn0015371	chn	-0.267861
FBgn0262976	lawc	-0.267487
FBgn0045800	Uhg1	-0.26477
FBgn0023524	CG3078	-0.264053
FBgn0032455	Pih1D1	-0.255769
FBgn0010399	Nmdar1	-0.254863
FBgn0024909	Taf7	-0.25052
FBgn0053653	Cadps	-0.248756
FBgn0039920	CG11360	-0.248753
FBgn0035987	Cpsf5	-0.246444
FBgn0040382	CG5273	-0.245488
FBgn0284249	Adf1	-0.244816
FBgn0022382	Pka-R2	-0.242755
FBgn0038760	MED25	-0.242653
FBgn0031883	Caper	-0.242379
FBgn0259993	lncRNA:CR42491	-0.240744
FBgn0283521	lola	-0.232151
FBgn0261445	sgl	-0.22585
FBgn0028387	chm	-0.223854
FBgn0260635	Diap1	-0.220459
FBgn0264922	smt3	-0.218599
FBgn0265598	Bx	-0.212119
FBgn0033716	Den1	-0.208643
FBgn0003423	slgA	-0.20348
FBgn0036734	CG7564	-0.199255
FBgn0001215	Hrb98DE	-0.196263
FBgn0038546	CG7379	-0.192689
FBgn0262109	lncRNA:CR42862	-0.186625
FBgn0265298	SC35	-0.185634
FBgn0036030	Prps	-0.17363
FBgn0039830	ATPsynC	-0.17163
FBgn0022238	lolal	-0.169602
FBgn0000667	Actn	-0.169329
FBgn0040395	Unc-76	-0.159811
FBgn0004648	svr	0.136186
FBgn0011224	heph	0.140882
FBgn0284245	eEF1alpha1	0.147336
FBgn0020309	crol	0.15228
FBgn0028692	Rpn2	0.152329
FBgn0028327	l(1)G0320	0.1643
FBgn0003964	usp	0.164565
FBgn0001218	Hsc70-3	0.164793
FBgn0259244	CG42342	0.167087
FBgn0028582	lqf	0.167448
FBgn0020443	eRF3	0.171417
FBgn0004636	Rap1	0.171984
FBgn0033639	CG9003	0.177598
FBgn0000723	FER	0.182093
FBgn0266410	CG45050	0.18931
FBgn0000273	Pka-C1	0.191305
FBgn0005771	noc	0.1914
FBgn0036621	roq	0.191431
FBgn0017558	Pdk	0.193034
FBgn0039120	Nup98-96	0.196163
FBgn0005612	Sox14	0.196816
FBgn0037702	CG8176	0.19772
FBgn0000250	cact	0.198108
FBgn0020647	KrT95D	0.199019
FBgn0051224	CG31224	0.204976
FBgn0086686	l(3)L1231	0.206778
FBgn0260934	par-1	0.207924
FBgn0045063	fdl	0.20796
FBgn0004370	Ptp10D	0.209391
FBgn0026189	promL	0.211688
FBgn0035983	CG4080	0.214845
FBgn0051363	Jupiter	0.215057
FBgn0050421	Usp15-31	0.215521
FBgn0010225	Gel	0.216229
FBgn0034083	lbk	0.218642
FBgn0039303	CG11857	0.219538
FBgn0262872	milt	0.219569
FBgn0016794	dos	0.220871
FBgn0053129	CG33129	0.222706
FBgn0003371	sgg	0.222737
FBgn0050460	CG30460	0.223502
FBgn0020386	Pdk1	0.224963
FBgn0005672	spi	0.225029
FBgn0085443	spri	0.225118
FBgn0031897	CG13784	0.225752
FBgn0004373	fwd	0.227633
FBgn0038286	CG6966	0.228515
FBgn0263987	spoon	0.230467
FBgn0034418	CG15118	0.232084
FBgn0261550	CG42668	0.233536
FBgn0029801	CG15771	0.234355
FBgn0016070	smg	0.234416
FBgn0000017	Abl	0.236471
FBgn0014388	sty	0.236663
FBgn0011661	Moe	0.237326
FBgn0262699	fzr	0.237744
FBgn0035142	Hipk	0.238742
FBgn0260866	dnr1	0.243907
FBgn0000319	Chc	0.244146
FBgn0028341	Ptpmeg2	0.245778
FBgn0086357	Sec61alpha	0.248204
FBgn0037643	ScsbetaA	0.248703
FBgn0023213	eIF4G1	0.251361
FBgn0037917	wkd	0.251458
FBgn0032482	Pect	0.25178
FBgn0031818	CG9536	0.252677
FBgn0266599	Hsc70-4	0.253447
FBgn0003165	pum	0.254046
FBgn0025525	bab2	0.255732
FBgn0034223	Tes	0.258826
FBgn0015790	Rab11	0.259912
FBgn0005671	Vha55	0.262262
FBgn0008635	betaCOP	0.264398
FBgn0010238	Lac	0.264914
FBgn0041171	ago	0.266162
FBgn0263864	Dark	0.26925
FBgn0011747	Ank	0.269678
FBgn0052369	CG32369	0.269894
FBgn0037240	Cont	0.27064
FBgn0001248	Idh	0.271364
FBgn0010877	l(3)05822	0.273191
FBgn0011739	wts	0.275506
FBgn0027835	Dp1	0.277784
FBgn0052528	parvin	0.280613
FBgn0014037	Su(Tpl)	0.280777
FBgn0259168	mnb	0.282877
FBgn0030466	CG15744	0.283487
FBgn0029123	SoxN	0.284705
FBgn0037443	Dmtn	0.285036
FBgn0036566	ClC-c	0.287363
FBgn0019952	Orct	0.28769
FBgn0260970	Ubr3	0.289353
FBgn0259212	cno	0.289976
FBgn0260722	lncRNA:CR42549	0.291284
FBgn0259171	Pde9	0.292169
FBgn0016693	Past1	0.292382
FBgn0030731	Mfe2	0.294114
FBgn0036857	Aldh7A1	0.294359
FBgn0024734	PRL-1	0.294647
FBgn0023511	Edem1	0.294759
FBgn0031948	CG7149	0.295049
FBgn0000053	Gart	0.296012
FBgn0038653	Octalpha2R	0.296658
FBgn0029996	UbcE2H	0.297076
FBgn0036684	CG3764	0.297312
FBgn0285917	sbb	0.297616
FBgn0004858	elB	0.297792
FBgn0010909	msn	0.298904
FBgn0265988	mv	0.299106
FBgn0264975	Nrg	0.300965
FBgn0031589	Naprt	0.302555
FBgn0040234	c12.2	0.303671
FBgn0016977	spen	0.304795
FBgn0287186	scro	0.305835
FBgn0002921	Atpalpha	0.305902
FBgn0036058	CG6707	0.307712
FBgn0032036	CG13384	0.309445
FBgn0036999	isoQC	0.309734
FBgn0263112	Mitf	0.310078
FBgn0029688	lva	0.310512
FBgn0026199	myo	0.311047
FBgn0027594	drpr	0.311956
FBgn0000416	Sap-r	0.314076
FBgn0262103	Sik3	0.314177
FBgn0025802	Sbf	0.314318
FBgn0039213	atl	0.315253
FBgn0003204	ras	0.316751
FBgn0053138	AGBE	0.317029
FBgn0032731	Swip-1	0.318118
FBgn0037166	CG11426	0.318254
FBgn0035523	Ctl1	0.318475
FBgn0027932	Akap200	0.321485
FBgn0263490	mld	0.322871
FBgn0027552	CG10863	0.323601
FBgn0001941	ifc	0.32417
FBgn0260965	CG42588	0.326942
FBgn0040383	CG5254	0.332224
FBgn0004055	uzip	0.334502
FBgn0037541	CG2747	0.334507
FBgn0010397	LamC	0.335401
FBgn0020236	ATPCL	0.335896
FBgn0035298	SCOT	0.342288
FBgn0036147	Plod	0.34261
FBgn0024150	Ac78C	0.343528
FBgn0034432	CG7461	0.343904
FBgn0267795	Frl	0.344253
FBgn0050115	GEFmeso	0.34455
FBgn0031516	CG9663	0.344625
FBgn0043806	CG32032	0.344979
FBgn0033246	ACC	0.346244
FBgn0285955	cv-c	0.349372
FBgn0052103	SCaMC	0.352315
FBgn0033482	CG1371	0.353067
FBgn0028984	Spn88Ea	0.355992
FBgn0030890	CG7536	0.356433
FBgn0263289	scrib	0.357785
FBgn0041789	Pax	0.3579
FBgn0261570	raskol	0.358023
FBgn0037530	EMC1	0.358195
FBgn0260959	MCPH1	0.359206
FBgn0285925	Fas1	0.359924
FBgn0264090	CG43759	0.360044
FBgn0037206	CG12768	0.360584
FBgn0031515	CG9664	0.362514
FBgn0010488	NAT1	0.366014
FBgn0003716	tkv	0.366888
FBgn0029849	Efr	0.367401
FBgn0027108	Inx2	0.367601
FBgn0010051	Itpr	0.368102
FBgn0053208	Mical	0.368643
FBgn0263120	Acsl	0.36898
FBgn0262579	Sarm	0.369267
FBgn0039026	CG7029	0.370472
FBgn0004396	CrebA	0.371331
FBgn0031118	RhoGAP19D	0.373343
FBgn0015286	Rala	0.373535
FBgn0283451	br	0.37376
FBgn0036623	Agpat3	0.375195
FBgn0262160	CG9932	0.375629
FBgn0261360	CG42637	0.376014
FBgn0031534	Snx1	0.376293
FBgn0043884	mask	0.376407
FBgn0029711	Usf	0.37654
FBgn0062413	Ctr1A	0.377225
FBgn0039776	PH4alphaEFB	0.377588
FBgn0265778	PDZ-GEF	0.378926
FBgn0259938	cwo	0.380403
FBgn0266136	Gyc76C	0.380426
FBgn0029823	Shmt	0.381639
FBgn0003575	su(sable)	0.382647
FBgn0265140	Meltrin	0.384634
FBgn0051352	Unc-115a	0.384955
FBgn0031016	kek5	0.385872
FBgn0085409	smal	0.38592
FBgn0032402	PLCXD	0.387534
FBgn0030318	rho-4	0.393657
FBgn0032485	CG9426	0.394982
FBgn0025878	wrapper	0.395459
FBgn0028523	CG5888	0.39718
FBgn0003071	Pfk	0.397782
FBgn0013765	cnn	0.397987
FBgn0033724	CG8501	0.398058
FBgn0041092	tai	0.400439
FBgn0025885	Inos	0.400527
FBgn0036463	Reck	0.400832
FBgn0023214	edl	0.402439
FBgn0259227	CG42327	0.405599
FBgn0021765	scu	0.405936
FBgn0036844	Mkp3	0.40831
FBgn0034602	Lapsyn	0.410373
FBgn0031299	CG4629	0.411538
FBgn0265767	zyd	0.412326
FBgn0023172	RhoGEF2	0.413057
FBgn0032901	sky	0.413191
FBgn0038321	CG6218	0.413598
FBgn0000071	Ama	0.416581
FBgn0086676	spin	0.41922
FBgn0033744	Dh44-R2	0.419907
FBgn0020415	Idgf2	0.425797
FBgn0004583	ex	0.428477
FBgn0266411	sima	0.42914
FBgn0027280	l(1)G0193	0.429993
FBgn0010434	cora	0.430762
FBgn0016756	Usp47	0.431562
FBgn0002524	lace	0.431802
FBgn0002121	l(2)gl	0.432299
FBgn0037720	CG8312	0.436525
FBgn0046776	CR14033	0.437348
FBgn0011603	ine	0.437484
FBgn0265575	yin	0.441133
FBgn0004108	Nrt	0.443876
FBgn0266369	Mtp	0.443989
FBgn0029837	Tsp5D	0.444025
FBgn0024321	NK7.1	0.444208
FBgn0261671	tweek	0.445656
FBgn0031973	Spn28Dc	0.446875
FBgn0029608	CG3091	0.447283
FBgn0052115	CG32115	0.447318
FBgn0038045	NANS	0.454865
FBgn0030747	CG4301	0.456089
FBgn0027590	GstE12	0.456479
FBgn0029935	CG4615	0.456892
FBgn0038256	CG7530	0.457333
FBgn0053556	form3	0.458236
FBgn0014135	bnl	0.45986
FBgn0001296	kar	0.460823
FBgn0030304	Cyp4g15	0.461324
FBgn0052220	Csas	0.463608
FBgn0044826	Pak3	0.464445
FBgn0283741	prage	0.466301
FBgn0283680	IP3K2	0.467336
FBgn0053080	CG33080	0.46821
FBgn0036843	Sfxn2	0.471749
FBgn0037207	Mes2	0.471922
FBgn0262904	asRNA:CR43259	0.472366
FBgn0004654	Pgd	0.473323
FBgn0040765	luna	0.475815
FBgn0030766	mthl1	0.476354
FBgn0035237	CG13917	0.477635
FBgn0052479	Usp10	0.478526
FBgn0052218	lncRNA:CR32218	0.479973
FBgn0003016	osp	0.481387
FBgn0013272	Gp150	0.483699
FBgn0263240	Coop	0.487816
FBgn0051116	ClC-a	0.491117
FBgn0003118	pnt	0.492878
FBgn0037989	ATP8B	0.49528
FBgn0046685	Wsck	0.497544
FBgn0266418	wake	0.497558
FBgn0033504	CAP	0.49828
FBgn0038467	AdSL	0.50028
FBgn0020278	loco	0.500702
FBgn0027528	goe	0.507995
FBgn0034753	CG2852	0.510433
FBgn0015372	RabX1	0.510597
FBgn0010222	Nmdmc	0.512751
FBgn0033194	Vps13	0.513646
FBgn0000097	aop	0.51521
FBgn0264491	how	0.518708
FBgn0261673	nemy	0.519004
FBgn0030114	CG17754	0.519707
FBgn0086359	Invadolysin	0.520986
FBgn0014018	Rel	0.522728
FBgn0010226	GstS1	0.524671
FBgn0259677	CG42346	0.524938
FBgn0060296	pain	0.524951
FBgn0023129	aay	0.525733
FBgn0264855	AP-2alpha	0.534318
FBgn0015776	nrv1	0.536472
FBgn0031990	PAPLA1	0.537855
FBgn0004606	zfh1	0.539467
FBgn0036428	Gbs-70E	0.541039
FBgn0004647	N	0.542154
FBgn0035812	CG7457	0.542621
FBgn0002778	mnd	0.543696
FBgn0026439	Eaat1	0.544202
FBgn0004397	Vinc	0.545012
FBgn0040388	boi	0.546081
FBgn0003209	raw	0.54836
FBgn0034985	CG3328	0.549696
FBgn0003366	sev	0.557891
FBgn0030576	CG15890	0.559042
FBgn0030159	CG9689	0.561173
FBgn0038665	euc	0.563753
FBgn0011236	ken	0.570375
FBgn0262867	Ptr	0.570576
FBgn0283427	FASN1	0.570801
FBgn0011591	fng	0.572137
FBgn0003396	shn	0.573792
FBgn0015801	Reg-5	0.575704
FBgn0266931	lncRNA:CR45382	0.579742
FBgn0086690	Plp	0.580136
FBgn0264494	CG17646	0.584164
FBgn0030941	wgn	0.584306
FBgn0040091	Ugt317A1	0.584971
FBgn0028394	CG17834	0.59463
FBgn0029092	ced-6	0.603687
FBgn0038744	CG4733	0.603699
FBgn0036875	CG9449	0.603712
FBgn0264089	sli	0.606241
FBgn0283499	InR	0.609349
FBgn0036565	CG5235	0.611211
FBgn0039644	rdog	0.615838
FBgn0034399	CG15083	0.618222
FBgn0033654	Sobp	0.619969
FBgn0259735	mtgo	0.622527
FBgn0028494	CG6424	0.624828
FBgn0001189	hfw	0.628168
FBgn0000721	for	0.631349
FBgn0261363	PPO3	0.634708
FBgn0031799	Pez	0.635366
FBgn0000024	Ace	0.636334
FBgn0013733	shot	0.639417
FBgn0035656	CG10479	0.639641
FBgn0051320	HEATR2	0.640999
FBgn0266088	lncRNA:CR44830	0.64129
FBgn0037000	ZnT77C	0.653814
FBgn0004914	Hnf4	0.655426
FBgn0004646	ogre	0.65777
FBgn0053087	LRP1	0.657935
FBgn0036824	CG3902	0.658679
FBgn0266149	lncRNA:CR44855	0.659756
FBgn0032330	Samuel	0.66478
FBgn0038197	foxo	0.666119
FBgn0030808	RhoGAP15B	0.666565
FBgn0001137	grk	0.671729
FBgn0011837	Tis11	0.672976
FBgn0024315	Picot	0.676872
FBgn0004607	zfh2	0.680301
FBgn0052687	CG32687	0.681706
FBgn0261262	CG42613	0.684603
FBgn0011701	repo	0.684809
FBgn0031816	Rchy1	0.68688
FBgn0030505	NFAT	0.69396
FBgn0262127	kibra	0.697979
FBgn0015513	mbc	0.698421
FBgn0037683	CG18473	0.708225
FBgn0034997	CG3376	0.711841
FBgn0085474	CG34445	0.712349
FBgn0087002	apolpp	0.714423
FBgn0085319	CG34290	0.719128
FBgn0261461	RhoGAP18B	0.719519
FBgn0052512	CG32512	0.72062
FBgn0020299	stumps	0.729174
FBgn0261015	Pif1A	0.732192
FBgn0051798	CG31798	0.735212
FBgn0025697	santa-maria	0.735518
FBgn0266235	lncRNA:CR44930	0.741269
FBgn0259734	Nost	0.743499
FBgn0015522	olf186-M	0.749021
FBgn0032029	CG17292	0.751945
FBgn0037387	CG1213	0.757457
FBgn0267073	lncRNA:CR45517	0.757863
FBgn0263316	Mrp4	0.763873
FBgn0003870	ttk	0.764337
FBgn0263507	lncRNA:CR43496	0.765167
FBgn0052311	zormin	0.770236
FBgn0087007	bbg	0.774815
FBgn0004859	ci	0.7762
FBgn0051710	CG31710	0.779923
FBgn0036287	CG10663	0.780696
FBgn0033052	SCAP	0.797166
FBgn0033490	CG12917	0.802842
FBgn0266699	asRNA:CR45189	0.80574
FBgn0047205	lncRNA:CR32385	0.806476
FBgn0038020	GstD9	0.809127
FBgn0262614	pyd	0.813255
FBgn0267005	lncRNA:CR45449	0.819627
FBgn0024980	Syx4	0.825491
FBgn0000244	by	0.829986
FBgn0035968	Slc45-1	0.837302
FBgn0034377	CG15071	0.837668
FBgn0035710	SP1173	0.838479
FBgn0261260	mgl	0.846708
FBgn0034999	Fatp3	0.847682
FBgn0010389	htl	0.865573
FBgn0023000	mth	0.898101
FBgn0032820	fbp	0.905628
FBgn0264267	asRNA:CR43767	0.91377
FBgn0015569	alpha-Est10	0.926486
FBgn0267006	lncRNA:CR45450	0.937784
FBgn0263617	lncRNA:CR43626	0.949542
FBgn0036556	hzg	0.953618
FBgn0261547	Exn	0.956024
FBgn0263655	CG43646	0.977943
FBgn0020445	E23	0.995168
FBgn0010385	Def	1.01359
FBgn0030816	CG16700	1.01782
FBgn0051089	CG31089	1.12047
FBgn0263659	lncRNA:CR43650	1.13083
FBgn0031302	CG14340	1.13418
FBgn0035727	CG10063	1.14233
FBgn0263402	CG43448	1.16402
FBgn0287602	asRNA:CR46471	1.19437
FBgn0262531	CG43085	1.20222
FBgn0042627	FASN2	1.25368
FBgn0037916	CG5342	1.47878
FBgn0263415	lncRNA:CR43461	1.61697
FBgn0283471	wupA	1.71823
FBgn0265511	lncRNA:CR44373	1.81072
FBgn0259183	CG42287	1.82874
FBgn0259184	CG42288	2.15696
FBgn0052091	CG32091	2.21791

### Sheet: Direct targets Psi RNAi Up BP 
	ID	Description	GeneRatio	BgRatio	RichFactor	FoldEnrichment	zScore	pvalue	p.adjust	qvalue	geneID	Count
GO:0048729	GO:0048729	tissue morphogenesis	50/365	356/11182	0.140449	4.30276	11.6332	8.82e-19	1.88e-15	1.16e-15	Abl/ago/aop/bnl/cno/cora/cv-c/FER/form3/Frl/grk/Gyc76C/Hipk/htl/Inx2/l(2)gl/Lac/LamC/loco/mask/mbc/Mkp3/Moe/msn/mthl1/N/noc/Nost/par-1/PDZ-GEF/pnt/Ptp10D/pyd/Rab11/Rala/Rap1/raw/RhoGEF2/scrib/Sec61alpha/shn/shot/sli/spen/spi/spoon/stumps/sty/tkv/ttk	50
GO:0048858	GO:0048858	cell projection morphogenesis	51/365	439/11182	0.116173	3.55904	10.048	1.33e-15	9.42e-13	5.81e-13	Abl/Acsl/atl/bnl/boi/br/CG42327/ci/Cont/cv-c/cwo/Dark/Fas1/FER/for/foxo/Frl/Gyc76C/Hsc70-4/htl/InR/LRP1/lva/Mical/Moe/msn/Mtp/N/Nrg/Nrt/Pak3/Ptp10D/pum/ras/Rel/RhoGEF2/sbb/scro/shn/shot/sli/Sox14/SoxN/spen/spri/Unc-115a/usp/uzip/wgn/wts/zfh1	51
GO:0016477	GO:0016477	cell migration	42/365	318/11182	0.132075	4.04621	10.1231	6.2e-15	1.65e-12	1.02e-12	Abl/Ama/aop/bbg/bnl/ex/Frl/fzr/grk/how/htl/InR/Invadolysin/kibra/orion/mask/mbc/msn/mthl1/N/Pak3/par-1/PDZ-GEF/pnt/Ptpmeg2/pum/Rab11/Rala/Rap1/sima/sli/spi/spin/spoon/spri/stumps/tai/tkv/ttk/usp/wts/zfh1	42
GO:0007167	GO:0007167	enzyme-linked receptor protein signaling pathway	39/365	304/11182	0.128289	3.93023	9.51474	1.61e-13	1.91e-11	1.18e-11	Ama/aop/bnl/dos/edl/for/foxo/GEFmeso/Gp150/grk/Gyc76C/htl/InR/kek5/lqf/mask/mbc/Mkp3/myo/Pdk1/PDZ-GEF/pnt/PRL-1/Ptp10D/pum/Rala/Rap1/sev/sgg/shn/Sik3/sima/spi/spin/stumps/sty/tkv/ttk/Usp47	39
GO:0040007	GO:0040007	growth	45/365	429/11182	0.104895	3.21353	8.5878	2.83e-12	1.55e-10	9.54e-11	Abl/ago/atl/Atpalpha/CG11857/Chc/drpr/ex/FER/foxo/Frl/Hipk/Hsc70-3/htl/ine/InR/kibra/l(2)gl/mbc/mnb/myo/N/Nrg/par-1/Pdk1/Pka-C1/pum/Rab11/repo/RhoGEF2/Samuel/sbb/scrib/sgg/shot/sima/spin/Spn88Ea/spri/Syx4/tai/tkv/ttk/usp/wts	45
GO:0090130	GO:0090130	tissue migration	28/365	179/11182	0.156425	4.79216	9.39488	4.15e-12	2.11e-10	1.3e-10	aop/bbg/bnl/ex/grk/htl/InR/kibra/mbc/msn/mthl1/N/Pak3/par-1/pnt/Ptpmeg2/Rab11/Rala/Rap1/sli/spi/spoon/spri/stumps/tai/ttk/usp/wts	28
GO:0023056	GO:0023056	positive regulation of signaling	44/365	480/11182	0.0916667	2.80826	7.43847	4.36e-10	1.5e-08	9.24e-09	Akap200/Ama/AP-2alpha/apolpp/bnl/drn/cno/cv-c/edl/ex/Exn/fng/for/foxo/GEFmeso/Hipk/Hsc70-3/htl/InR/Itpr/kibra/l(2)gl/lqf/mask/mbc/mnb/msn/myo/Pax/PDZ-GEF/Pez/Pka-C1/pyd/Rala/Rap1/RhoGEF2/Sarm/spen/spi/spoon/tkv/Ubr3/Usp10/Usp47	44
GO:0048585	GO:0048585	negative regulation of response to stimulus	42/365	446/11182	0.0941704	2.88497	7.46249	4.93e-10	1.63e-08	1.01e-08	ago/aop/cact/ci/Coop/crol/cv-c/Dark/dnr1/edl/ex/fng/foxo/Hipk/kek5/ken/l(2)gl/Mkp3/mnb/msn/par-1/Pde9/Pdk1/Pka-C1/pnt/PRL-1/Ptp10D/pum/Rala/Rap1/raskol/raw/Rel/sgg/Sik3/SoxN/spin/Spn28Dc/Spn88Ea/sty/tai/wts	42
GO:0032879	GO:0032879	regulation of localization	36/365	367/11182	0.0980926	3.00513	7.17456	3.16e-09	8.57e-08	5.29e-08	Abl/Acsl/Akap200/AP-2alpha/ATP8B/Chc/cno/drpr/Exn/foxo/how/InR/Itpr/l(2)gl/LRP1/mgl/mnb/Moe/nemy/NFAT/Nup98-96/par-1/Pka-C1/pyd/Rab11/Rap1/Rel/repo/scrib/Sec61alpha/sgg/sky/spoon/spri/tweek/wts	36
GO:0141124	GO:0141124	intracellular signaling cassette	38/365	414/11182	0.0917874	2.81196	6.90106	7.18e-09	1.87e-07	1.15e-07	bnl/cact/CG42637/cno/cv-c/dos/Exn/GEFmeso/Gyc76C/htl/InR/mbc/Mkp3/msn/myo/Pak3/Pde9/Pdk1/PDZ-GEF/Pka-C1/Rab11/RabX1/Rala/Rap1/raskol/raw/RhoGAP18B/RhoGAP19D/RhoGEF2/Sbf/sgg/spi/spoon/spri/sty/tkv/Usp47/zyd	38
GO:0071495	GO:0071495	cellular response to endogenous stimulus	26/365	222/11182	0.117117	3.58796	7.1542	1.5e-08	3.75e-07	2.31e-07	aop/bnl/Dh44-R2/foxo/Gyc76C/Hnf4/htl/InR/kek5/lqf/Mkp3/Pdk1/pnt/PRL-1/Ptp10D/sgg/shn/Sik3/sima/spin/stumps/sty/tai/tkv/usp/Usp47	26
GO:1901700	GO:1901700	response to oxygen-containing compound	32/365	334/11182	0.0958084	2.93515	6.59548	4.36e-08	9.99e-07	6.16e-07	aay/Ac78C/ACC/Akap200/br/Edem1/FASN1/FASN2/for/foxo/Gbs-70E/hfw/Hnf4/ine/InR/Itpr/Mkp3/mth/Nup98-96/Pdk1/Pfk/Pka-C1/PRL-1/pum/Rap1/sgg/Shmt/Sik3/sima/spi/usp/Usp47	32
GO:0045216	GO:0045216	cell-cell junction organization	14/365	84/11182	0.166667	5.10594	6.93846	4.84e-07	8.82e-06	5.44e-06	Abl/Atpalpha/Cont/cora/l(2)gl/Lac/loco/Nost/Nrg/PDZ-GEF/pyd/Rab11/Rap1/scrib	14
GO:0009894	GO:0009894	regulation of catabolic process	28/365	302/11182	0.0927152	2.84039	5.95569	6.17e-07	1.09e-05	6.7e-06	AP-2alpha/Chc/ex/foxo/fzr/Gbs-70E/ifc/InR/mask/Mitf/N/Pax/Pka-C1/Ptpmeg2/pum/RabX1/roq/Rpn2/Sbf/Sec61alpha/sgg/Sik3/sima/smg/Tis11/UbcE2H/Usp47/wts	28
GO:0019637	GO:0019637	organophosphate metabolic process	36/365	458/11182	0.0786026	2.40804	5.65201	8.78e-07	1.46e-05	9.02e-06	Ac78C/ACC/Acsl/Adsl/ATPCL/CG11426/CG15771/CG3376/CG42637/CG5342/Nagk/CG6707/CG7149/Csas/fbp/fwd/Gart/Gyc76C/Idh/Inos/IP3K2/N/NANS/Naprt/Pde9/Pdk/Pect/Pfk/Pgd/ras/Sarm/ScsbetaA/scu/Sik3/sima/Vha55	36
GO:0042592	GO:0042592	homeostatic process	35/365	459/11182	0.0762527	2.33605	5.36913	2.52e-06	3.81e-05	2.35e-05	AGBE/Ama/Atpalpha/ATPCL/ClC-a/ClC-c/Ctr1A/cv-c/Dark/ex/FASN1/foxo/Hnf4/Hsc70-3/ine/InR/Itpr/Lac/Mkp3/Moe/N/nrv1/Pfk/Pgd/Sap-r/sev/Sik3/sima/tai/Vha55/wgn/wupA/zfh1/ZnT77C/zyd	35
GO:0003015	GO:0003015	heart process	8/365	44/11182	0.181818	5.57011	5.57934	7.56e-05	0.000774121	0.0004776	cora/Ctr1A/for/how/loco/pain/spi/wupA	8
GO:0050890	GO:0050890	cognition	15/365	166/11182	0.0903614	2.76828	4.21625	0.000346045	0.00270118	0.00166651	Abl/for/mld/mnb/N/nemy/Pka-C1/Ptp10D/Ptr/pum/scrib/sgg/spi/spoon/svr	15
GO:0046165	GO:0046165	alcohol biosynthetic process	7/365	42/11182	0.166667	5.10594	4.89697	0.000374945	0.00280353	0.00172966	CG5235/Inos/IP3K2/lace/mld/SCAP/usp	7
GO:0141091	GO:0141091	transforming growth factor beta receptor superfamily signaling pathway	9/365	73/11182	0.123288	3.77699	4.37252	0.00058487	0.00412702	0.00254619	Gyc76C/kek5/lqf/myo/PRL-1/sgg/shn/spin/tkv	9
GO:0170062	GO:0170062	nutrient storage	8/365	61/11182	0.131148	4.01779	4.34125	0.000774849	0.00509631	0.00314421	Acsl/apolpp/betaCOP/FASN1/foxo/InR/Invadolysin/Itpr	8
GO:0042594	GO:0042594	response to starvation	14/365	161/11182	0.0869565	2.66397	3.90643	0.000793879	0.00515779	0.00318214	CG7536/Dark/foxo/InR/Itpr/loco/Mitf/mth/mthl1/Pak3/Rel/Sik3/spin/usp	14
GO:0000132	GO:0000132	establishment of mitotic spindle orientation	4/365	20/11182	0.2	6.12712	4.21552	0.00357303	0.0174636	0.0107743	cno/cv-c/l(2)gl/wake	4
GO:0008610	GO:0008610	lipid biosynthetic process	17/365	255/11182	0.0666667	2.04237	3.09298	0.00421718	0.0198384	0.0122395	ACC/Acsl/ATPCL/CG3376/CG5342/CG7149/FASN1/FASN2/fwd/ifc/Inos/IP3K2/lace/mld/Pect/SCAP/usp	17
GO:0060259	GO:0060259	regulation of feeding behavior	4/365	22/11182	0.181818	5.57011	3.9413	0.00512427	0.0224688	0.0138623	foxo/InR/Itpr/mnb	4
GO:0008345	GO:0008345	larval locomotory behavior	5/365	37/11182	0.135135	4.13995	3.51412	0.00665407	0.0269793	0.0166451	drpr/Eaat1/for/pain/sbb	5
GO:0016063	GO:0016063	rhodopsin biosynthetic process	3/365	13/11182	0.230769	7.06976	4.02225	0.00773095	0.0302751	0.0186785	fdl/PAPLA1/santa-maria	3
GO:0046349	GO:0046349	amino sugar biosynthetic process	3/365	13/11182	0.230769	7.06976	4.02225	0.00773095	0.0302751	0.0186785	CG15771/Nagk/NANS	3
GO:0042176	GO:0042176	regulation of protein catabolic process	8/365	88/11182	0.0909091	2.78506	3.08804	0.00791374	0.030774	0.0189863	ex/fzr/Pka-C1/RabX1/Rpn2/sgg/UbcE2H/Usp47	8
GO:0042440	GO:0042440	pigment metabolic process	9/365	107/11182	0.0841121	2.57683	3.01049	0.00821849	0.031613	0.0195039	bnl/Dark/Exn/fdl/Nrg/PAPLA1/PPO3/santa-maria/Spn28Dc	9
GO:0007623	GO:0007623	circadian rhythm	13/365	187/11182	0.0695187	2.12975	2.86179	0.00832739	0.0317758	0.0196043	Ac78C/Akap200/cwo/E23/foxo/InR/mld/mnb/Pka-C1/sgg/Shmt/Sik3/wake	13
GO:0017145	GO:0017145	stem cell division	6/365	55/11182	0.109091	3.34207	3.19834	0.00874146	0.0330285	0.0203772	InR/N/Rab11/tkv/wake/zfh1	6
GO:0008205	GO:0008205	ecdysone metabolic process	3/365	14/11182	0.214286	6.56477	3.82699	0.00960432	0.034405	0.0212264	mld/scu/usp	3
GO:0042048	GO:0042048	olfactory behavior	7/365	77/11182	0.0909091	2.78506	2.88716	0.0126506	0.0429275	0.0264845	CG9664/mnb/pain/Pka-C1/scrib/sgg/spi	7

### Sheet: Direct targets Psi RNAi Up MF
	ID	Description	GeneRatio	BgRatio	RichFactor	FoldEnrichment	zScore	pvalue	p.adjust	qvalue	geneID	Count
GO:0003779	GO:0003779	actin binding	17/366	127/10894	0.133858	3.98429	6.30721	1.1151e-06	0.000460538	0.000392047	Akap200/by/CG9426/cora/form3/Frl/Gel/lva/Mical/Moe/osp/parvin/shot/Unc-115a/Vinc/wupA/zormin	17
GO:0004672	GO:0004672	protein kinase activity	19/366	216/10894	0.087963	2.61822	4.47879	0.000121478	0.0206498	0.0175787	Abl/CG4629/FER/for/Hipk/htl/InR/mnb/msn/Pak3/par-1/Pdk/Pdk1/Pka-C1/sev/sgg/Sik3/tkv/wts	19
GO:0030695	GO:0030695	GTPase regulator activity	16/366	174/10894	0.091954	2.73701	4.30647	0.000249997	0.0206498	0.0175787	cv-c/Exn/GEFmeso/l(2)gl/loco/mbc/PDZ-GEF/raskol/RhoGAP15B/RhoGAP18B/RhoGAP19D/RhoGEF2/Sbf/sky/spri/wkd	16
GO:0008289	GO:0008289	lipid binding	18/366	226/10894	0.079646	2.37067	3.88227	0.00061205	0.0325429	0.0277032	apolpp/CG3091/Orp8/Acadvl/CG8176/cv-c/drpr/FER/Gel/Itpr/lqf/Moe/Mtp/Nost/RhoGAP15B/SCAP/Snx1/usp	18
GO:0022804	GO:0022804	active transmembrane transporter activity	19/366	251/10894	0.0756972	2.25313	3.74492	0.000811072	0.0325429	0.0277032	Atpalpha/CG17646/CG32091/CG7536/CG9663/CG9664/ClC-c/E23/Eaat1/Hsc70-3/ine/Mrp4/nemy/Picot/rdog/Slc45-1/Vha55/yin/zyd	19
GO:0015179	GO:0015179	L-amino acid transmembrane transporter activity	7/366	48/10894	0.145833	4.34073	4.32483	0.00102343	0.0325429	0.0277032	CG13384/CG13784/CG16700/Eaat1/kar/mnd/Sfxn2	7
GO:0043178	GO:0043178	alcohol binding	5/366	24/10894	0.208333	6.20105	4.75579	0.00104427	0.0325429	0.0277032	apolpp/Orp8/CG7536/Itpr/usp	5
GO:0019900	GO:0019900	kinase binding	11/366	110/10894	0.1	2.9765	3.88459	0.00115036	0.0325429	0.0277032	ci/ex/kibra/l(2)gl/mask/Rap1/Sbf/scrib/spoon/spri/stumps	11
GO:0001228	GO:0001228	DNA-binding transcription activator activity, RNA polymerase II-specific	10/366	94/10894	0.106383	3.16649	3.93324	0.00118993	0.0325429	0.0277032	ci/foxo/Mitf/pnt/Rel/repo/sima/Sox14/SoxN/usp	10
GO:0070851	GO:0070851	growth factor receptor binding	5/366	25/10894	0.2	5.95301	4.62259	0.00126981	0.0325429	0.0277032	bnl/grk/Idgf2/spi/stumps	5
GO:0140359	GO:0140359	ABC-type transporter activity	7/366	51/10894	0.137255	4.0854	4.11778	0.00147641	0.0325429	0.0277032	CG17646/CG32091/CG9663/CG9664/E23/Mrp4/rdog	7
GO:0004725	GO:0004725	protein tyrosine phosphatase activity	5/366	26/10894	0.192308	5.72404	4.49642	0.00152939	0.0325429	0.0277032	CG42327/Mkp3/PRL-1/Ptp10D/Ptpmeg2	5
GO:0000978	GO:0000978	RNA polymerase II cis-regulatory region sequence-specific DNA binding	24/366	371/10894	0.06469	1.9255	3.3817	0.00163149	0.0325429	0.0277032	aop/CG31224/CG9932/ci/CrebA/crol/cwo/foxo/Hnf4/ken/luna/Mitf/NFAT/NK7.1/Rel/scro/shn/Sox14/SoxN/ttk/Usf/usp/zfh1/zfh2	24
GO:0140297	GO:0140297	DNA-binding transcription factor binding	10/366	107/10894	0.0934579	2.78178	3.45332	0.00314975	0.0464588	0.0395495	cact/ci/Coop/edl/ex/Hipk/Sarm/shn/Sobp/tai	10
